# The Rous sarcoma virus Gag polyprotein forms biomolecular condensates driven by intrinsically-disordered regions

**DOI:** 10.1101/2023.04.07.536043

**Authors:** Rebecca Kaddis Maldonado, Breanna L. Rice, Gregory S. Lambert, Malgorzata Sudol, John M. Flanagan, Leslie J. Parent

## Abstract

Biomolecular condensates (BMCs) play important roles in cellular structures including transcription factories, splicing speckles, and nucleoli. BMCs bring together proteins and other macromolecules, selectively concentrating them so that specific reactions can occur without interference from the surrounding environment. BMCs are often made up of proteins that contain intrinsically disordered regions (IDRs), form phase-separated spherical puncta, form liquid-like droplets that undergo fusion and fission, contain molecules that are mobile, and are disrupted with phase-dissolving drugs such as 1,6-hexanediol. In addition to cellular proteins, many viruses, including influenza A, SARS-CoV-2, and human immunodeficiency virus type 1 (HIV-1) encode proteins that undergo phase separation and rely on BMC formation for replication. In prior studies of the retrovirus Rous sarcoma virus (RSV), we observed that the Gag protein forms discrete spherical puncta in the nucleus, cytoplasm, and at the plasma membrane that co-localize with viral RNA and host factors, raising the possibility that RSV Gag forms BMCs that participate in the virion intracellular assembly pathway. In our current studies, we found that Gag contains IDRs in the N-terminal (MAp2p10) and C-terminal (NC) regions of the protein and fulfills many criteria of BMCs. Although the role of BMC formation in RSV assembly requires further study, our results suggest the biophysical properties of condensates are required for the formation of Gag complexes in the nucleus and the cohesion of these complexes as they traffic through the nuclear pore, into the cytoplasm, and to the plasma membrane, where the final assembly and release of virus particles occurs.
