## Supplemental Table 1 for "The Rous sarcoma virus Gag polyprotein forms biomolecular condensates driven by intrinsically-disordered regions"

### Sheet: Sheet1
Supplemental Table 1: In Vitro Droplet Size
Name	Mean±SEM	WT Gag 5 µM	WT Gag 10 µM	WT Gag 20 µM	CANC 5 μM	CANC 10 μM	MAp2p10CA 5 μM	MAp2p10CA 10 μM	MA 5 μM	MA 10 μM	MAp2p10-NTD 5 μM	MAp2p10-NTD 10 μM	NC 5 μM	NC 10 μM	CA 5 μM	CA 10 μM	Gag.L219A 5 μM	Gag.L219A 10 μM
WT Gag 5 µM	0.635 ± 0.002 µm
WT Gag 10 µM	0.663 ± 0.001 µm	**** <0.0001
WT Gag 20 µM	0.718 ± 0.001 µm	**** <0.0001	**** <0.0001
CANC 5 μM	0.587 ± 0.012 µm	*** 0.0009
CANC 10 μM	0.544 ± 0.003 µm		**** <0.0001		**** <0.0001
CANC 20 μM	0.660 ± 0.002 µm			**** <0.0001	**** <0.0001	**** <0.0001
MAp2p10CA 5 μM	0.688 ± 0.002 µm	**** <0.0001
MAp2p10CA 10 μM	0.612 ± 0.002 µm		**** <0.0001				**** <0.0001
MAp2p10CA 20 μM	0.809 ± 0.002 µm			**** <0.0001			**** <0.0001	**** <0.0001
MA 5 μM	0.635 ± 0.008 µm	NS >0.9999
MA 10 μM	0.709 ± 0.007 µm		**** <0.0001						**** <0.0001
MA 20 μM	0.677 ± 0.008 µm			**** <0.0001					** 0.0011	* 0.0304
MAp2p10-NTD 5 μM	0.695 ± 0.001 µm	**** <0.0001
MAp2p10-NTD 10 μM	0.720 ± 0.001 µm		**** <0.0001								**** <0.0001
MAp2p10-NTD 20 μM	0.748 ± 0.001 µm			**** <0.0001							**** <0.0001	**** <0.0001
NC 5 μM	0.557 ± 0.002 µm	**** <0.0001
NC 10 μM	0.491 ± 0.002548 µm		**** <0.0001										**** <0.0001
NC 20 μM	0.505 ± 0.002 µm			**** <0.0001									**** <0.0001	*** 0.0002
CA 5 μM	0.668 ± 0.009 µm	** 0.0074
CA 10 μM	0.707 ± 0.009 µm		**** <0.0001												** 0.0071
CA 20 μM	0.727 ± 0.008 µm			NS 0.9601											**** <0.0001	NS 0.2940
Gag.L219A 5 μM	0.603 ± 0.002 µm	**** <0.0001
Gag.L219A 10 μM	0.666 ± 0.002 µm		NS 0.7895														**** <0.0001
Gag.L219A 20 μM	0.778 ± 0.002 µm			**** <0.0001													**** <0.0001	**** <0.0001
