## Supplemental Table 2 for "The Rous sarcoma virus Gag polyprotein forms biomolecular condensates driven by intrinsically-disordered regions"

### Sheet: Sheet1
Supplemental Table 2: In Vitro Droplet Number
Name	Mean±SEM	WT Gag 5 µM	WT Gag 10 µM	WT Gag 20 µM	CANC 5 μM	CANC 10 μM	MAp2p10CA 5 μM	MAp2p10CA 10 μM	MA 5 μM	MA 10 μM	MAp2p10-NTD 5 μM	MAp2p10-NTD 10 μM	NC 5 μM	NC 10 μM	CA 5 μM	CA 10 μM	Gag.L219A 5 μM	Gag.L219A 10 μM
WT Gag 5 µM	811.1 ± 116.07
WT Gag 10 µM	1740 ± 125.68	**** <0.0001
WT Gag 20 µM	1223.1 ± 61.80	* 0.0260	** 0.0047
CANC 5 μM	26.2 ± 2.99	**** <0.0001
CANC 10 μM	186.1 ± 17.75		**** <0.0001		** 0.0074
CANC 20 μM	480.8 ± 56.49			**** <0.0001	**** <0.0001	**** <0.0001
MAp2p10CA 5 μM	867.7 ± 144.04	NS 0.9976
MAp2p10CA 10 μM	712.2 ± 55.16		**** <0.0001				NS 0.5195
MAp2p10CA 20 μM	645.4 ± 77.01			** 0.0027			NS 0.2717	NS 0.8838
MA 5 μM	79.3 ± 26.20	**** <0.0001
MA 10 μM	69.6 ± 9.05		**** <0.0001						NS 0.9239
MA 20 μM	60.7 ± 14.54			**** <0.0001					NS 0.7494	NS 0.9355
MAp2p10-NTD 5 μM	835.1 ± 33.60	NS 0.9997
MAp2p10-NTD 10 μM	893.7 ± 68.89		**** <0.0001								NS 0.6774
MAp2p10-NTD 20 μM	1106.4 ± 36.05			NS 0.9614							** 0.0015	* 0.0128
NC 5 μM	376.3 ± 57.40	** 0.0092
NC 10 μM	280.1 ± 20.28		**** <0.0001										NS 0.2036
NC 20 μM	431.8 ± 28.23			**** <0.0001									NS 0.5753	* 0.0263
CA 5 μM	40 ± 5.50	**** <0.0001
CA 10 μM	35.5 ± 3.19		**** <0.0001												NS 0.8247
CA 20 μM	37.1 ± 6.76			**** <0.0001											NS 0.9227	NS 0.9758
Gag.L219A 5 μM	794.4 ± 173.63	NS 0.9998
Gag.L219A 10 μM	760.6 ± 113.08		**** <0.0001														NS 0.9925
Gag.L219A 20 μM	1183.6 ± 287.70			NS 0.9996													NS 0.3837	NS 0.3250
